# Phenotypic, ecological and genomic divergence support independent evolutionary trajectories in the Meganesian masked owls (*Tyto novaehollandiae*)

**DOI:** 10.64898/2026.11.20.767495

**Authors:** Tristan Cumer, Angélica Pulido, Anne-lyse Ducrest, Céline Simon, Alexandre Roulin, Jérôme Goudet

## Abstract

Understanding how phenotypic, ecological, and genomic divergence accumulates during lineage differentiation remains a central challenge in evolutionary biology. Insular populations provide valuable opportunities to investigate this process because geographic isolation can restrict gene flow and promote divergence. Mainland Australia and Tasmania form an ideal natural system for studying these mechanisms. The Australian masked owl (*Tyto novaehollandiae*) occurs across diverse habitats on mainland Australia and Tasmania. Among its recognized subspecies, the Tasmanian masked owl (*T. n. castanops*) is notable for its larger body size and distinctive plumage compared with Australian *T. n. novaehollandiae*. Here, we combined phenotypic measurements, ecological niche analyses, and whole-genome sequencing to assess divergence between Australian and Tasmanian masked owls.

Tasmanian masked owls were consistently larger and darker reddish in coloration than mainland individuals and occupied a distinct climatic niche. These phenotypic and ecological differences were matched by genomic structure separating individuals by geographic origin. Despite this differentiation, genome-wide genetic divergence remained moderate (F_ST_ = 0.086; D_XY_ = 0.087%), indicating that phenotypic and ecological divergence accumulated more rapidly than genomic differentiation. Genomic analyses also revealed higher inbreeding levels in Tasmanian populations based on runs of homozygosity (F_ROH_). This pattern was driven mainly by short tracts, suggesting long-term isolation rather than recent inbreeding. Genome scans identified several differentiated regions, although no significant enrichment of functional pathways was detected. Overall, our results support the recognition of Australian and Tasmanian masked owls as independently evolving lineages and demonstrate that substantial phenotypic and ecological differentiation can arise before pronounced genome-wide divergence accumulates.

**Significance statement:** Geographically isolated populations often evolve distinct traits, but determining whether they represent independently evolving lineages remains challenging because phenotypic, ecological, and genetic divergence do not always accumulate at the same pace. By combining morphology, climate niche analyses, and whole-genome data, we show that Tasmanian and mainland Australian masked owls differ consistently across all three dimensions despite only moderate genome-wide genetic divergence. These findings demonstrate that substantial evolutionary differentiation can arise rapidly in isolated populations before deep genomic divergence evolves, providing new insights into the early stages of lineage formation.
