## Supplementary material for "Phenotypic, ecological and genomic divergence support independent evolutionary trajectories in the Meganesian masked owls (*Tyto novaehollandiae*)": Spplementary data: Table_S1_PhenoNova.txt

Individual_name	Subspecies.x	andrea_Museum_Name	Bill	Claw	Wing	Cpoi	Cven	NbPoi
AU-25	T.n.castanops	Tring	26.7	29.5	358	3	3.5	21
22972	T.n.castanops	Bremen	25	NA	314	3	2.5	18
AU-4811	T.n.castanops	Bruxelles	27.9	29	378	3	3	22
4811	T.n.castanops	Bruxelles	26.4	30.5	353	4	4.5	39
5908	T.n.castanops	Dresden	25.2	24.1	335	7	7	7
AU-Cat.1-8	T.n.castanops	Leiden	24	NA	.	3	3	20
AU-Cat.2-11	T.n.castanops	Leiden	28	NA	.	1.5	1	28
AU-Cat.3-14	T.n.castanops	Leiden	28.6	NA	.	4	4	16
D285 (S)	T.n.castanops	Liverpool	23	21.5	315	4	4	.
D300 (S)	T.n.castanops	Liverpool	26.7	26.9	366	3	3	9
D299 (S)	T.n.castanops	Liverpool	28.6	25.7	.	3	3	21
D453b	T.n.castanops	Liverpool	22	19.3	323	3	4	36
D453d	T.n.castanops	Liverpool	20.9	NA	312	3	4	21
T12106	T.n.castanops	Liverpool	22.1	20	327	3	3	26
629466	T.n.castanops	New York	23.6	21	313	3	4	40
629470	T.n.castanops	New York	25.9	27.1	363	2	1	25
629469	T.n.castanops	New York	26.8	23.3	342	3.5	4	40
629467	T.n.castanops	New York	22.7	21.2	325	2.5	2.5	21
629471	T.n.castanops	New York	27.8	26	338	2.5	2.5	25
629468	T.n.castanops	New York	NA	NA	.	3	3	17
629461	T.n.castanops	New York	27.9	27.1	356	3.5	3.5	.
629465	T.n.castanops	New York	22.5	21.2	324	3.5	3.5	23
629464	T.n.castanops	New York	NA	NA	.	2.5	2	.
629462	T.n.castanops	New York	23.1	18.2	324	2	2	28
629463	T.n.castanops	New York	23.4	22.9	323	5	6	20
629459	T.n.castanops	New York	23	18.7	322	2.5	2	33
629460	T.n.castanops	New York	26.5	NA	368	2.5	2.5	.
1843	T.n.castanops	Paris	23.5	22.4	313	3	3	14
192575	T.n.castanops	Philadelphia	24.2	NA	322	4	7	15
2751	T.n.castanops	Philadelphia	22.5	NA	320	7	7	10
2752	T.n.castanops	Philadelphia	23.9	NA	313	2.5	3	30
2754	T.n.castanops	Philadelphia	25.8	NA	378	2	2	27
9476	T.n.castanops	Provo	23.1	NA	320	2	3	50
9475	T.n.castanops	Provo	29.5	NA	342	2	4	40
A554583	T.n.castanops	Stockholm	25.1	NA	323	4	4.5	46
42.12.16.17	T.n.castanops	Tring	23.1	NA	322	4	4.5	5
1955.6.n.20.4907	T.n.castanops	Tring	27.4	25.2	370	1	1.5	18
38.1.15.166	T.n.castanops	Tring	29	27.2	354	2	1	28
91.6.16.52	T.n.castanops	Tring	21.7	22.4	315	2	3	40
1955.6.n.20.4908	T.n.castanops	Tring	24.2	22.8	330	3	3	41
97.7.19.1	T.n.castanops	Tring	26.6	23.4	352	3	3	13
AU-47960	T.n.castanops	Wien	24.8	NA	.	4	5	22
1903	T.n.castanops	Firenze	25.3	NA	375	3	2.5	46
1892	T.n.castanops	Firenze	23.5	NA	324	3	3.5	0
2003.51.1109	T.n.castanops	Dublin	23.1	NA	322	3.5	4
B.1598	T.n.castanops	Melbourne	27.5	NA	358	2	1.5	19
R.6981	T.n.castanops	Melbourne	25.9	NA	350	3	3	24
R.8438	T.n.castanops	Melbourne	25.5	NA	346	2	1	28
B.192	T.n.castanops	Melbourne	27.1	NA	361	3	3.5	27
B.29842	T.n.castanops	Melbourne	24.1	NA	318	4	5.5	11
R.320	T.n.castanops	Melbourne	28.3	NA	368	2	1.5	12
R.321	T.n.castanops	Melbourne	23.3	NA	315	3.5	4	23
B30589	T.n.castanops	Canberra	26.2	NA	369	3	3	22
B30590	T.n.castanops	Canberra	24	NA	318	2	2	35
B30591	T.n.castanops	Canberra	22	NA	321	3	2.5	28
B30592	T.n.castanops	Canberra	23	NA	311	3	3	27
B30593	T.n.castanops	Canberra	24.1	NA	339	3.5	4.5	14
B30594	T.n.castanops	Canberra	23.8	NA	331	3	3	31
B30595	T.n.castanops	Canberra	23.9	NA	302	5	7	18
B30596	T.n.castanops	Canberra	24.7	NA	328	3	3.5	36
B31680	T.n.castanops	Canberra	23.1	NA	328	2.5	2.5	23
B31681	T.n.castanops	Canberra	NA	NA		3	2.5	13
B32415	T.n.castanops	Canberra	23.4	NA	322	4	4.5	14
B32427	T.n.castanops	Canberra	26.5	NA	351	3.5	4	44
B32442	T.n.castanops	Canberra	25.9	NA	333	3	3	22
B32465	T.n.castanops	Canberra	27.5	NA	367	2	2.5	27
B32466	T.n.castanops	Canberra	27.2	NA	366	3.5	4.5	36
B32473	T.n.castanops	Canberra	23.4	NA	322	3.5	5	19
B32474	T.n.castanops	Canberra	23.3	NA	335	2.5	2	30
B34493	T.n.castanops	Canberra	23.8	NA	330	3.5	4	33
B40579	T.n.castanops	Canberra	24.4	NA	333	4	5.5	20
B40580	T.n.castanops	Canberra	22.4	NA	312	2.5	3.5	24
B40581	T.n.castanops	Canberra	28.9	NA	365	3	2.5	9
B40952	T.n.castanops	Canberra	22	NA	321	3.5	4
B47421	T.n.castanops	Canberra	27.3	NA	361	3	3	21
B47454	T.n.castanops	Canberra	30.9	NA	365	3	3	16
B47458	T.n.castanops	Canberra	26.2	NA	343	4	4.5	17
B47466	T.n.castanops	Canberra	27	NA	361	3.5	3	43
B47515	T.n.castanops	Canberra	NA	NA	317	3	3.5	22
B47617	T.n.castanops	Canberra	23.6	NA	321	3	2.5	29
B49834	T.n.castanops	Canberra	23	NA	322	3	2	14
B49840	T.n.castanops	Canberra	23.6	NA	325	3	3.5	45
28582	T.n.castanops	Perth	23.2	NA	324	3	3
28583	T.n.castanops	Perth	23	NA	318	3	3.5	34
O.70354	T.n.castanops	Sydney	23.2	NA	330	4	6	6
A.7304	T.n.castanops	Sydney	27.8	NA	368	3.5	4
O.16374	T.n.castanops	Sydney	24.7	NA	345	2	2.5	29
O.18280	T.n.castanops	Sydney	27.7	NA	374	3.5	3	12
O.29990	T.n.castanops	Sydney	23.6	NA	332	3	3	30
O.29991	T.n.castanops	Sydney	26.2	NA	374	2.5	2	33
O.29992	T.n.castanops	Sydney	28.5	NA	377	3	2.5	10
O.29993	T.n.castanops	Sydney	26.1	NA	358	3	3	29
O.32393	T.n.castanops	Sydney	22.5	NA	315	3	3	7
O.39648	T.n.castanops	Sydney	23.1	NA	335	4	3.5	15
O.70545	T.n.castanops	Sydney	29	NA	366	4	4.5	12
O.70547	T.n.castanops	Sydney	28.5	NA	375	3	2	26
B4410	T.n.castanops	Hobart	23.5	NA	330	3.5	4	34
B4508	T.n.castanops	Hobart	27.8	NA	352	3	2.5	38
B4529	T.n.castanops	Hobart	27.2	NA	378	3	2.5
B4224	T.n.castanops	Hobart	NA	NA	350	3.5	3	16
B3610	T.n.castanops	Hobart	23.8	NA	328	3.5	4	31
B4563	T.n.castanops	Hobart	24.6	NA	305	4	5.5	27
B4674	T.n.castanops	Hobart	23	NA	305	3.5	4.5	24
B4415	T.n.castanops	Hobart	25.9	NA	362	3	2	44
B4412	T.n.castanops	Hobart	23.3	NA	327	3	5	47
B4568	T.n.castanops	Hobart	23.4	NA	326	2.5	3	28
B4505	T.n.castanops	Hobart	22.9	NA	315	2	2	35
B4503	T.n.castanops	Hobart	25	NA	363	3.5	3.5	24
B3409	T.n.castanops	Hobart	26.8	NA	365	3	4	20
B4633	T.n.castanops	Hobart	22	NA	322	4	3.5	37
B4327	T.n.castanops	Hobart	23.9	NA	323	3	3	24
B4210	T.n.castanops	Hobart	24.3	NA	332	3.5	5.5	42
B3441	T.n.castanops	Hobart	22.9	NA	322	4	3.5	39
B4384	T.n.castanops	Hobart	23.5	NA	322	2.5	2	24
B3885	T.n.castanops	Hobart	23.1	NA	317	4	5	48
B4078	T.n.castanops	Hobart	22.7	NA	313	3	3.5	47
B3645	T.n.castanops	Hobart	27.7	NA	353	4	6	27
B3497	T.n.castanops	Hobart	28	NA	345	3	2.5	19
B3886	T.n.castanops	Hobart	23.1	NA	323	4.5	5.5	24
B3508	T.n.castanops	Hobart	21.8	NA	331	2.5	2.5	39
B3887	T.n.castanops	Hobart	23.1	NA	323	4	4	19
B3495	T.n.castanops	Hobart	NA	NA		3.5	3	38
B298	T.n.castanops	Hobart	28.1	NA	364	3	3	23
15283	T.n.castanops	Hobart	NA	NA	362	3	3	11
B3496	T.n.castanops	Hobart	23	NA	322	3	3	30
B3507	T.n.castanops	Hobart	23.4	NA	319	2.5	3	47
B2657	T.n.castanops	Hobart	22.3	NA	327	2.5	2	51
B4229	T.n.castanops	Hobart	22.5	NA	316	2	2	51
B3449	T.n.castanops	Hobart	23.8	NA	322	3.5	4	32
B3731	T.n.castanops	Hobart	27	NA	366	2	2.5	12
B3355	T.n.castanops	Hobart	26.8	NA	354	3	3	18
B3556	T.n.castanops	Hobart	23	NA	321	3	3	55
B302	T.n.castanops	Hobart	28.2	NA	354	3	2.5	17
B2928	T.n.castanops	Hobart	28.3	NA	356	2.5	2.5	11
B4154	T.n.castanops	Hobart	23.3	NA	329	3	4	45
B3884	T.n.castanops	Hobart	27.2	NA	353	3	3	33
B301	T.n.castanops	Hobart	28.2	NA	370	3.5	2.5	15
B303	T.n.castanops	Hobart	22	NA	325	3	4.5	31
B331	T.n.castanops	Hobart	23.3	NA	330	3	3.5	24
B2078	T.n.castanops	Hobart	22.8	NA	333	3	4.5	36
B4365	T.n.castanops	Hobart	22.7	NA	311	4	5.5	32
B3511	T.n.castanops	Hobart	23.5	NA	333	2	2	35
B4673	T.n.castanops	Hobart	23.4	NA	328	3.5	4	38
B4306	T.n.castanops	Hobart	26.6	NA	359	3.5	3	16
B4289	T.n.castanops	Hobart	22.6	NA	328	3	2.5	31
B3609	T.n.castanops	Hobart	23.7	NA	328	3	3	38
B4303	T.n.castanops	Hobart	24.4	NA	332	3	2	35
B3883	T.n.castanops	Hobart	21.9	NA	310	3	5	47
B4263	T.n.castanops	Hobart	24.4	NA	336	3	4.5	33
B3397	T.n.castanops	Hobart	22.7	NA	330	3	2	17
B3052	T.n.castanops	Hobart	22.3	NA	311	3.5	7	25
B3608	T.n.castanops	Hobart	23	NA	318	2.5	3	37
B2607	T.n.castanops	Hobart	22.7	NA	326	4	5	35
B300	T.n.castanops	Hobart	22.8	NA	323	3	3.5	37
B1856	T.n.castanops	Hobart	25.5	NA	361	3	2.5	12
B299	T.n.castanops	Hobart	22.4	NA	331	3	5	24
B3639	T.n.castanops	Hobart	23.3	NA	335	3	4.5	38
04.02.51	T.n.castanops	Launceston	23.8	NA	322	3	3.5	45
1963.2.0031	T.n.castanops	Launceston	21.7	NA	327	2.5	2	26
1963.2.0043	T.n.castanops	Launceston	27.3	NA	354	3	2.5	25
1963.2.0047	T.n.castanops	Launceston	23.6	NA	342	2	1.5	26
1964.2.0018	T.n.castanops	Launceston	23.9	NA	336	2	2	35
1965.2.0007	T.n.castanops	Launceston	24.1	NA	326	3.5	3.5	22
1965.2.0010	T.n.castanops	Launceston	23.6	NA	310	4.5	6	27
1967.2.0031	T.n.castanops	Launceston	22.1	NA	326	4	5	11
1968.2.0222	T.n.castanops	Launceston	23	NA	332	4	4.5	23
1970.2.0035	T.n.castanops	Launceston	24.8	NA	318	3	5	18
1971.2.0018	T.n.castanops	Launceston	23.8	NA	330	3	3
1971.2.0063	T.n.castanops	Launceston	24.2	NA	334	3	3	25
1974.2.0017	T.n.castanops	Launceston	23.4	NA	328	3.5	3	17
1978.2.0091	T.n.castanops	Launceston	26.9	NA	357	3	3.5	9
1978.2.0117	T.n.castanops	Launceston	24.2	NA	326	3.5	5
1978.2.0127	T.n.castanops	Launceston	23.2	NA	329	3.5	3	25
1978.2.0147	T.n.castanops	Launceston	24.6	NA	331	3	2.5	29
1978.2.0189	T.n.castanops	Launceston	23.4	NA	325	3	3
1978.2.0296	T.n.castanops	Launceston	28.4	NA	360	3.5	4	17
1978.2.0346	T.n.castanops	Launceston	23.3	NA	315	3	3	18
1979.2.0054	T.n.castanops	Launceston	23.6	NA	325	3.5	5	15
1979.2.0101	T.n.castanops	Launceston	27.3	NA	345	2.5	2	20
1979.2.0306	T.n.castanops	Launceston	24.9	NA	334	4	6	10
1979.2.0307	T.n.castanops	Launceston	23.8	NA	321	2	2.5	34
1979.2.0313	T.n.castanops	Launceston	28.9	NA	369	4	4.5	18
1980.2.0210	T.n.castanops	Launceston	22.3	NA	330	3.5	4
1980.2.0256	T.n.castanops	Launceston	NA	NA		2.5	2	16
1981.2.0054	T.n.castanops	Launceston	22.9	NA	320	4	7	15
1981.2.0470	T.n.castanops	Launceston	21.5	NA	335	3	3	17
1981.2.0472	T.n.castanops	Launceston	23.1	NA	310	4.5	8	39
1981.2.0673	T.n.castanops	Launceston	23.7	NA	337	3	4.5
1982.2.0058	T.n.castanops	Launceston	27.5	NA	363	4	3.5	17
1982.2.0062	T.n.castanops	Launceston	29.1	NA	365	3	5
1982.2.0302	T.n.castanops	Launceston	23.6	NA	322	3	3	27
1982.2.0311	T.n.castanops	Launceston	26.8	NA	360	3	2	22
1982.2.0312	T.n.castanops	Launceston	22.7	NA	345	2.5	3.5	30
1983.2.0251	T.n.castanops	Launceston	22.6	NA	325	4	6	10
1983.2.0252	T.n.castanops	Launceston	23.5	NA	328	3	2.5	25
1983.2.0402	T.n.castanops	Launceston	21.9	NA	314	3	3	14
1984.2.0183	T.n.castanops	Launceston	23.7	NA	323	3	4.5	25
1984.2.0184	T.n.castanops	Launceston	23	NA	327	3.5	3
1984.2.0189	T.n.castanops	Launceston	25.2	NA	326	3	5	24
1984.2.0193	T.n.castanops	Launceston	23.5	NA	309	3	3	22
1985.2.0237	T.n.castanops	Launceston	23.9	NA	338	3.5	4
1986.2.0118	T.n.castanops	Launceston	26.8	NA	361	2.5	2	20
1986.2.0128	T.n.castanops	Launceston	28.7	NA	360	3	2.5	15
1987.2.0054	T.n.castanops	Launceston	23.6	NA	314	3.5	4.5	18
1987.2.0072	T.n.castanops	Launceston	23.1	NA	323	4	5.5	31
1988.2.0071	T.n.castanops	Launceston	25.8	NA	368	2.5	2	45
1994.2.0019	T.n.castanops	Launceston	24.8	NA	331	3	3	19
1994.2.0022	T.n.castanops	Launceston	21.5	NA	319	3.5	4	27
1995.2.0010	T.n.castanops	Launceston	22.5	NA	323	2	3	26
1041.207	T.n.castanops	Launceston	26.1	NA	365	2.5	2	17
14.10.76	T.n.castanops	Launceston	23.5	NA	333	4.5	7	22
Freezer 1	T.n.castanops	Launceston	NA	NA	312	3	6	56
Freezer 2-7280	T.n.castanops	Launceston	24	NA	328	3.5	5	24
Freezer 3-7225	T.n.castanops	Launceston	24.5	NA	327	3	3.5	40
Freezer 4-7410	T.n.castanops	Launceston	24.7	NA	346	2.5	2	12
Freezer 5-7409	T.n.castanops	Launceston	28.3	NA	368	2	2	17
Freezer 6-7411	T.n.castanops	Launceston	NA	NA	364	3	2.5	20
Freezer 7-7412	T.n.castanops	Launceston	22.9	NA	317	3	3.5	55
Freezer 8-7413	T.n.castanops	Launceston	25.7	NA	333	2.5	3	15
92.2860A	T.n.novaehollandiae	NeuchĂ¢tel	29.6	NA	368	3	3.5	12
20/Tyt/2/f/2	T.n.novaehollandiae	Cambridge	23.4	23.1	319	4.5	4.5	20
20/Tyt/2/f/3	T.n.novaehollandiae	Cambridge	20.7	20.1	312	5	4.5	20
D453a	T.n.novaehollandiae	Liverpool	24.5	22.2	326	2.5	2	41
1986.2.172	T.n.novaehollandiae	Liverpool	18.4	21.2	330	2.5	3	21
1987.24.262	T.n.novaehollandiae	Tring	NA	NA	.	1.5	1	32
629442	T.n.novaehollandiae	New York	24.3	23.2	314	8	7	16
34.42	T.n.novaehollandiae	Berlin	24.6	23.6	303	7	6	28
69.96	T.n.novaehollandiae	Bonn	25.5	23.5	333	8	7	20
3090	T.n.novaehollandiae	Bruxelles	25.7	NA	342	4	3.5	17
4812	T.n.novaehollandiae	Bruxelles	23.7	20.1	306	4.5	5.5	21
4926	T.n.novaehollandiae	Bruxelles	21.9	NA	308	7	7	23
8885	T.n.novaehollandiae	Halberstadt	21.4	NA	.	6	6	31
8886	T.n.novaehollandiae	Halberstadt	22.3	NA	.	4	5	26
8887	T.n.novaehollandiae	Halberstadt	27.8	NA	320	4	4.5	3
166418	T.n.novaehollandiae	Harward	21.6	NA	306	5	7	26
28712	T.n.novaehollandiae	Harward	25	NA	347	4	7	37
83597	T.n.novaehollandiae	Harward	26.7	NA	322	4	4.5	19
AU-Cat.5-15	T.n.novaehollandiae	Leiden	NA	NA	.	3	4	25
AU-3-4	T.n.novaehollandiae	Leiden	25.5	22.4	276	2.5	3.5	40
AU-4	T.n.novaehollandiae	Leiden	25	NA	285	4.5	5	.
AU-2	T.n.novaehollandiae	Leiden	20.7	19.7	262	6	7	.
AU-Cat.1-6	T.n.novaehollandiae	Leiden	24	NA	.	3	3	50
AU-Cat.2-10	T.n.novaehollandiae	Leiden	22.4	NA	.	3	4	37
AU-Cat.3-13	T.n.novaehollandiae	Leiden	25.2	NA	.	3	3	37
D453g	T.n.novaehollandiae	Liverpool	22.1	NA	291	3	3	24
D3083	T.n.novaehollandiae	Liverpool	23	20	325	2	2.5	44
D453c	T.n.novaehollandiae	Liverpool	24.3	20.8	340	4.5	6.5	31
D453e	T.n.novaehollandiae	Liverpool	25.2	NA	333	7	7.5	36
D453	T.n.novaehollandiae	Liverpool	23.6	NA	322	3	2.5	40
D2294	T.n.novaehollandiae	Liverpool	27.1	22.8	336	5	6	38
D453f	T.n.novaehollandiae	Liverpool	NA	NA	315	7	8	31
A.1073	T.n.novaehollandiae	Munchen	NA	NA	325	8	7	11
294930	T.n.novaehollandiae	New York	22	19.1	302	8	7	5
629457	T.n.novaehollandiae	New York	25.7	24	322	3.5	5	52
629456	T.n.novaehollandiae	New York	22.3	20.3	305	7	6	18
629440	T.n.novaehollandiae	New York	23.5	23.3	339	5	6	30
629443	T.n.novaehollandiae	New York	21.2	21.9	296	7	7	55
629448	T.n.novaehollandiae	New York	23.2	19.4	276	8	7	19
629452	T.n.novaehollandiae	New York	22.8	21.8	296	8	7	19
629450	T.n.novaehollandiae	New York	NA	20.2	301	8	7	20
629444	T.n.novaehollandiae	New York	23.2	22.6	315	3	3.5	25
629445	T.n.novaehollandiae	New York	25.1	22.2	291	4.5	5	29
629446	T.n.novaehollandiae	New York	23.3	22.8	325	6	7	40
629447	T.n.novaehollandiae	New York	21.9	22.4	297	7	7	14
629451	T.n.novaehollandiae	New York	22.2	20.6	312	7	6	59
629455	T.n.novaehollandiae	New York	25.9	25.9	341	7	7	20
629472	T.n.novaehollandiae	New York	22.5	19.1	292	3	2	61
629453	T.n.novaehollandiae	New York	26	27.8	347	6	6	38
AU-21	T.n.novaehollandiae	Paris	15.8	24.5	327	3	5.5	35
2741	T.n.novaehollandiae	Philadelphia	22.4	NA	312	8	8	22
2744	T.n.novaehollandiae	Philadelphia	23.9	NA	322	5	5	30
2745	T.n.novaehollandiae	Philadelphia	27.9	NA	352	3.5	3	27
2743	T.n.novaehollandiae	Philadelphia	22.6	NA	308	5	8	22
AU-2746	T.n.novaehollandiae	Philadelphia	23	NA	289	8	8	20
2747	T.n.novaehollandiae	Philadelphia	22.9	NA	317	4	5	12
2748	T.n.novaehollandiae	Philadelphia	26.1	NA	332	5	8	26
2749	T.n.novaehollandiae	Philadelphia	24.5	NA	344	5	6	16
10737	T.n.novaehollandiae	Provo	22	NA	310	2	2	34
AU-1572-2	T.n.novaehollandiae	Tring	27.4	22.8	317	3	4	31
1955.6.n.20.4902	T.n.novaehollandiae	Tring	24.6	22.8	329	6.5	6.5	15
1955.6.n.20.4906	T.n.novaehollandiae	Tring	24.4	21.2	319	3	6	29
73.6.6.55	T.n.novaehollandiae	Tring	24.7	23.9	325	5	6	20
46.1.31.2	T.n.novaehollandiae	Tring	22.4	18	303	6	7	11
257	T.n.novaehollandiae	Tring	23.7	NA	321	6.5	6.5	36
75.8.5.1	T.n.novaehollandiae	Tring	32.4	26.7	361	3	2	23
47.4.15.2	T.n.novaehollandiae	Tring	24.7	23	328	3	4	41
81.11.7.130	T.n.novaehollandiae	Tring	23.2	21.4	312	6	6	33
81.11.7.929	T.n.novaehollandiae	Tring	21.3	19.6	313	6	7	53
81.11.7.930	T.n.novaehollandiae	Tring	24.2	24.5	332	4.5	5.5	26
81.11.7.131	T.n.novaehollandiae	Tring	25	23.5	332	3	3	25
AU-22	T.n.novaehollandiae	Tring	22.7	20.2	314	5	6	17
75.4.19.5	T.n.novaehollandiae	Tring	25.1	24.8	338	3	4.5	50
1955.6.n.20.4904	T.n.novaehollandiae	Tring	23	21	315	7	8	17
86.2.1.1122	T.n.novaehollandiae	Tring	NA	NA	.	2.5	2.5	14
86.2.1.1134	T.n.novaehollandiae	Tring	22.5	21.5	310	7	7	24
1955.6.n.20.4905	T.n.novaehollandiae	Tring	NA	21.6	293	8	7	10
42.1.13.5	T.n.novaehollandiae	Tring	24	NA	306	7	7	6
42.1.13.4	T.n.novaehollandiae	Tring	25.1	NA	315	8	7	19
75.6.14.60	T.n.novaehollandiae	Tring	21.8	21	307	4.5	6	11
87.11.11.335	T.n.novaehollandiae	Tring	22.2	19.8	301	5	6	37
73.6.6.25	T.n.novaehollandiae	Tring	24	23.7	324	4	4.5	42
98.5.17.11	T.n.novaehollandiae	Tring	21.4	20.7	298	8	8	15
45.11.7.35	T.n.novaehollandiae	Tring	21.7	19.3	299	5	6	42
1955.6.n.20.4903	T.n.novaehollandiae	Tring	26.5	NA	344	8	8	3
56.12.24.26	T.n.novaehollandiae	Tring	22.2	17.2	.	8	8	0
264996	T.n.novaehollandiae	Washington DC	23	NA	299	8	8	12
44072	T.n.novaehollandiae	Wien	NA	NA	.	3	3	49
49754	T.n.novaehollandiae	Wien	22.7	NA	300	3	3.5	.
49755	T.n.novaehollandiae	Wien	NA	21.3	328	4.5	5	51
30585	T.n.novaehollandiae	Wien	22.2	21.8	306	7	7	20
49757	T.n.novaehollandiae	Wien	21.7	19.2	298	8	8	11
155663	T.n.novaehollandiae	ChicagoField	22.7	NA	312	7	7	8
155664	T.n.novaehollandiae	ChicagoField	26.8	NA	335	8	8	6
302073	T.n.novaehollandiae	ChicagoField	21.5	NA	339	3	2	35
302074	T.n.novaehollandiae	ChicagoField	21	NA	327	8	8	1
91101140	T.n.novaehollandiae	Toronto	21.9	NA	302	8	8	10
2002.976	T.n.novaehollandiae	Paris2014	26.2	NA	330	3	5	32
57Â 296	T.n.novaehollandiae	Adelaïde	24.9	NA	321	3	3.5	37
46Â 798	T.n.novaehollandiae	Adelaïde	24.7	NA	333	3	2.5	23
9Â 629	T.n.novaehollandiae	Adelaïde	23	NA	305	7.5	7.5	17
1Â 326	T.n.novaehollandiae	Adelaïde	21.3	NA	278	7	7.5	23
1Â 327	T.n.novaehollandiae	Adelaïde	NA	NA	302	3.5	4	27
20Â 490	T.n.novaehollandiae	Adelaïde	23.4	NA	301	8	8	25
20Â 491	T.n.novaehollandiae	Adelaïde	24.8	NA	306	8	8	22
20Â 489	T.n.novaehollandiae	Adelaïde	22.4	NA	281	8	8	0
16Â 964	T.n.novaehollandiae	Adelaïde	23.9	NA	309	8	8	5
29Â 583	T.n.novaehollandiae	Adelaïde	26.3	NA	342	3.5	3.5	21
B.9746	T.n.novaehollandiae	Melbourne	23.6	NA	290	8	8	9
R.274	T.n.novaehollandiae	Melbourne	NA	NA		8	8	40
B.23875	T.n.novaehollandiae	Melbourne	22.3	NA	314	3.5	4	41
B.33437	T.n.novaehollandiae	Melbourne	24.2	NA	331	4	4	27
B.4262	T.n.novaehollandiae	Melbourne	22.5	NA	297	3	4	32
B.27146	T.n.novaehollandiae	Melbourne	25.6	NA	324	3	3	28
B.32173	T.n.novaehollandiae	Melbourne	25.3	NA	329	3.5	5	26
HLW.5310	T.n.novaehollandiae	Melbourne	24.2	NA	332	4	5	35
5897	T.n.novaehollandiae	Melbourne	25.8	NA	330	3.5	3.5	27
45826	T.n.novaehollandiae	Melbourne	26.9	NA	359	3	3
B.10294	T.n.novaehollandiae	Melbourne	23	NA	353	3	3	42
B.12267	T.n.novaehollandiae	Melbourne	23.9	NA		NA	NA
B.14251	T.n.novaehollandiae	Melbourne	23.8	NA	323	3.5	7	49
B.18583	T.n.novaehollandiae	Melbourne	23.3	NA	338	3	3	45
B.19065	T.n.novaehollandiae	Melbourne	26.1	NA	336	3	2
B.20044	T.n.novaehollandiae	Melbourne	NA	NA	323	3	2.5	34
B.27126	T.n.novaehollandiae	Melbourne	25.4	NA	329	5	7	13
B.27237	T.n.novaehollandiae	Melbourne	24.2	NA	342	6	6	19
B.27314	T.n.novaehollandiae	Melbourne	23.6	NA	331	3	2.5
R.11817	T.n.novaehollandiae	Melbourne	24.3	NA	341	3	3.5	39
R.11970	T.n.novaehollandiae	Melbourne	25	NA	320	8	7	46
B.18584	T.n.novaehollandiae	Melbourne	26.1	NA	340	3	2	26
B.19127	T.n.novaehollandiae	Melbourne	21	NA	329	3	3.5	28
B34465	T.n.novaehollandiae	Melbourne	22.3	NA	302	5	7	24
B00285	T.n.novaehollandiae	Canberra	24.9	NA	336	7	7.5	29
B13876	T.n.novaehollandiae	Canberra	26.7	NA	321	8	8	15
B13893	T.n.novaehollandiae	Canberra	24.9	NA	320	8	8	27
B17891	T.n.novaehollandiae	Canberra	20.1	NA	290	8	8	14
B18033	T.n.novaehollandiae	Canberra	25.1	NA	324	3	2.5	25
B29955	T.n.novaehollandiae	Canberra	24	NA	332	3	3.5	32
B34124	T.n.novaehollandiae	Canberra	22.9	NA	302	8	8	44
B34489	T.n.novaehollandiae	Canberra	23	NA	329	6	8	28
B34668	T.n.novaehollandiae	Canberra	26.9	NA	348	4	6	55
B43898	T.n.novaehollandiae	Canberra	21.9	NA	297	8	8	8
53084	T.n.novaehollandiae	Canberra	23	NA	309	3.5	5
B44115	T.n.novaehollandiae	Canberra	23.3	NA	327	3.5	3.5
B48788	T.n.novaehollandiae	Canberra	24.5	NA	310	6	8	25
B48794	T.n.novaehollandiae	Canberra	22.4	NA	282	7	7	13
B48803	T.n.novaehollandiae	Canberra	22.2	NA	288	6	6	25
B49011	T.n.novaehollandiae	Canberra	22.3	NA	310	5	7	14
2699	T.n.novaehollandiae	Perth	20.4	NA	301	8	8	47
37255	T.n.novaehollandiae	Perth	23.1	NA	289	8	8	10
3906	T.n.novaehollandiae	Perth	23.3	NA	317	8	8	21
4496	T.n.novaehollandiae	Perth	26	NA	341	5.5	8	16
7406	T.n.novaehollandiae	Perth	25.3	NA	348	3.5	3.5	24
7729	T.n.novaehollandiae	Perth	24.8	NA	300	7	7	25
8777	T.n.novaehollandiae	Perth	23	NA	310	4.5	7	40
11421	T.n.novaehollandiae	Perth	27.4	NA	342	3	4.5	43
4855	T.n.novaehollandiae	Perth	28	NA	350	5	5.5	38
15387	T.n.novaehollandiae	Perth	27.2	NA	352	5.5	8	27
15473	T.n.novaehollandiae	Perth	24.3	NA	313	4	6	32
15981	T.n.novaehollandiae	Perth	26	NA	355	3.5	5	42
17190	T.n.novaehollandiae	Perth	24.2	NA	319	8	8	36
1478	T.n.novaehollandiae	Perth	25.6	NA	333	6	8	21
19848	T.n.novaehollandiae	Perth	24.9	NA	342	4	4	35
23152	T.n.novaehollandiae	Perth	23.1	NA	312	3	5	28
25920	T.n.novaehollandiae	Perth	21.9	NA	303	6	6
28584	T.n.novaehollandiae	Perth	23.9	NA	308	7	7	26
34007	T.n.novaehollandiae	Perth	24.2	NA	312	8	8	16
34021	T.n.novaehollandiae	Perth	22	NA	311	7	7	14
34400	T.n.novaehollandiae	Perth	23.1	NA	311	6	7	42
34827	T.n.novaehollandiae	Perth	27.3	NA	346	5	7	34
35541	T.n.novaehollandiae	Perth	24.7	NA	340	8	8	19
37224	T.n.novaehollandiae	Perth	27.9	NA	331	4	4	40
A.4515	T.n.novaehollandiae	Sydney	24.1	NA	320	6	6.5	12
O.2359	T.n.novaehollandiae	Sydney	25.2	NA	342	6	7	26
O.9277	T.n.novaehollandiae	Sydney	24.7	NA	338	8	8	18
O.14109	T.n.novaehollandiae	Sydney	21.6	NA	310	8	8	3
O.17008	T.n.novaehollandiae	Sydney	26.5	NA	341	8	8	17
O.18281	T.n.novaehollandiae	Sydney	25.4	NA	336	7	8	13
O.23633	T.n.novaehollandiae	Sydney	23.8	NA	314	4	4	21
O.23634	T.n.novaehollandiae	Sydney	23.1	NA	288	7	7	18
O.23635	T.n.novaehollandiae	Sydney	26.9	NA	365	3.5	4.5	38
O.24250	T.n.novaehollandiae	Sydney	NA	NA	310	7.5	7.5	32
O.26638	T.n.novaehollandiae	Sydney	25.2	NA	339	4.5	8	43
O.29988	T.n.novaehollandiae	Sydney	25.8	NA	332	3.5	4	40
O.29989	T.n.novaehollandiae	Sydney	25.9	NA	336	3.5	4	32
O.34892	T.n.novaehollandiae	Sydney	25.2	NA	337	4	5	32
O.37577	T.n.novaehollandiae	Sydney	24.4	NA	330	8	8	10
O.41552	T.n.novaehollandiae	Sydney	25.3	NA	329	7.5	7	20
O.42261	T.n.novaehollandiae	Sydney	24.9	NA	327	7	8	11
O.43004	T.n.novaehollandiae	Sydney	NA	NA		3.5	4
O.44309	T.n.novaehollandiae	Sydney	22.7	NA	306	8	8	16
O.44485	T.n.novaehollandiae	Sydney	23.3	NA	295	3.5	3.5	34
O.44898	T.n.novaehollandiae	Sydney	22	NA	300	3.5	3.5
O.45220	T.n.novaehollandiae	Sydney	21.2	NA	293	3	3.5	34
O.47735	T.n.novaehollandiae	Sydney	23.1	NA	324	3	2.5	22
O.57482	T.n.novaehollandiae	Sydney	26.2	NA	329	4.5	4	24
O.58484	T.n.novaehollandiae	Sydney	NA	NA	329	3.5	4.5
O.58671	T.n.novaehollandiae	Sydney	22.7	NA	320	5	6.5	26
O.64869	T.n.novaehollandiae	Sydney	23.7	NA	323	3.5	3.5	14
O.64911	T.n.novaehollandiae	Sydney	25.3	NA	344	3.5	3	36
O.64912	T.n.novaehollandiae	Sydney	24.8	NA	352	3.5	7	47
O.64928	T.n.novaehollandiae	Sydney	24.7	NA	327	2	2	28
O.64958	T.n.novaehollandiae	Sydney	25.1	NA	333	6	5.5	14
O.65490	T.n.novaehollandiae	Sydney	24.4	NA	339	3.5	3.5	25
O.66104	T.n.novaehollandiae	Sydney	23.1	NA	316	5.5	7	41
O.67080	T.n.novaehollandiae	Sydney	24	NA	343	3.5	3	15
O.67675	T.n.novaehollandiae	Sydney	21.3	NA	309	3	3
O.68154	T.n.novaehollandiae	Sydney	22.9	NA	349	3	2.5	18
O.68170	T.n.novaehollandiae	Sydney	NA	NA		3	3.5	34
O.68995	T.n.novaehollandiae	Sydney	24.6	NA	348	4	4.5	36
O.69050	T.n.novaehollandiae	Sydney	26.3	NA	326	3	3	23
O.69147	T.n.novaehollandiae	Sydney	22.4	NA	309	3	4	27
O.70697	T.n.novaehollandiae	Sydney	23.4	NA	316	4.5	8	29
O.70702	T.n.novaehollandiae	Sydney	24.2	NA	343	4	7	37
O.70716	T.n.novaehollandiae	Sydney	22.3	NA	308	3.5	5	39
O.70791	T.n.novaehollandiae	Sydney	24.5	NA	341	4	4	25
O.70927	T.n.novaehollandiae	Sydney	22.1	NA	309	3	5	44
O.70933	T.n.novaehollandiae	Sydney	22.2	NA	301	4.5	4	29
O.70940	T.n.novaehollandiae	Sydney	24.7	NA	337	3.5	3.5	14
O011.145	T.n.novaehollandiae	Brisbane	24.3	NA	338	7	7	22
O9259	T.n.novaehollandiae	Brisbane	22.8	NA	302	8	8	8
O9814	T.n.novaehollandiae	Brisbane	NA	NA	323	3	3.5	29
O10244	T.n.novaehollandiae	Brisbane	22.4	NA	312	6	6	20
O11293	T.n.novaehollandiae	Brisbane	24.3	NA	314	4	4
O11980	T.n.novaehollandiae	Brisbane	24.8	NA	323	6	7	37
O11982	T.n.novaehollandiae	Brisbane	23	NA	315	7	7	9
O11984	T.n.novaehollandiae	Brisbane	23.8	NA	318	8	8	33
O11989	T.n.novaehollandiae	Brisbane	27	NA	351	3	2.5	30
O14315	T.n.novaehollandiae	Brisbane	24.5	NA	334	4	6	35
O15156	T.n.novaehollandiae	Brisbane	24.2	NA	317	7	7	24
O15157	T.n.novaehollandiae	Brisbane	22.4	NA	293	5.5	6	5
O15838	T.n.novaehollandiae	Brisbane	24.4	NA	329	3	2	43
O17668	T.n.novaehollandiae	Brisbane	24	NA	327	3	3.5	44
O17703	T.n.novaehollandiae	Brisbane	22.5	NA	301	8	7	32
O18872	T.n.novaehollandiae	Brisbane	24.2	NA	332	5	7	34
O19144	T.n.novaehollandiae	Brisbane	23.1	NA	315	5.5	7.5	28
O19147	T.n.novaehollandiae	Brisbane	26.7	NA	339	5	7	24
O22470	T.n.novaehollandiae	Brisbane	23.4	NA	327	3	3	33
O28270	T.n.novaehollandiae	Brisbane	22.6	NA	311	8	8	11
O29368	T.n.novaehollandiae	Brisbane	26.3	NA	338	4.5	6.5	37
O30108	T.n.novaehollandiae	Brisbane	23.8	NA	336	3.5	3	27
O30551	T.n.novaehollandiae	Brisbane	23.9	NA	308	8	8	36
O31830	T.n.novaehollandiae	Brisbane	24.8	NA	332	4	4.5	30
O31898	T.n.novaehollandiae	Brisbane	22.8	NA	309	8	8
O32861	T.n.novaehollandiae	Brisbane	24.6	NA	330	3.5	5	37
O32540	T.n.novaehollandiae	Brisbane	24.8	NA	345	4	6	25
2750	T.n.novaehollandiae	Philadelphia	NA	NA	.	4	6	40
8158	T.n.novaehollandiae	Lawrence	23.8	NA	334	3	3	40
UZ	T.n.novaehollandiae	Uppsala	23.6	NA	325	4	5	35
AU-Cat.4	T.n.novaehollandiae	Leiden	21.6	NA		4.5	5.5	49
629473	T.n.novaehollandiae	New York	NA	NA	.	3	2.5	30
49756	T.n.novaehollandiae	Wien	21.8	NA	300	4.5	4.5	10
NL-5442524	T.n.novaehollandiae		NA	NA		NA	NA
P-M027744	T.n.novaehollandiae		NA	NA		NA	NA
NL-5383885	T.n.novaehollandiae		NA	NA		NA	NA
NL-5383890	T.n.novaehollandiae		NA	NA		NA	NA
NL-5383900	T.n.novaehollandiae		NA	NA		NA	NA
NL-5386775	T.n.novaehollandiae		NA	NA		NA	NA
P_MAR_TEDDERI_1963_447	T.n.novaehollandiae		NA	NA		NA	NA
P_TUN_SFAX_1927_2009	T.n.novaehollandiae		NA	NA		NA	NA
P_TUN_SFAX_1927_2010	T.n.novaehollandiae		NA	NA		NA	NA
S-MR008	T.n.novaehollandiae		NA	NA		NA	NA
S-MR014	T.n.novaehollandiae		NA	NA		NA	NA
Taa3302	T.n.castanops		NA	NA		NA	NA
Taa3403	T.n.castanops		NA	NA		NA	NA
Taa3502	T.n.castanops		NA	NA		NA	NA
Taa3602	T.n.castanops		NA	NA		NA	NA
Taa3703	T.n.castanops		NA	NA		NA	NA
Taa4003	T.n.castanops		NA	NA		NA	NA
IT_PB_016	T.n.novaehollandiae		NA	NA		NA	NA
