## Supplementary material for "Phenotypic, ecological and genomic divergence support independent evolutionary trajectories in the Meganesian masked owls (*Tyto novaehollandiae*)": Spplementary data: Table_S12_T.nov_metadata.xlsx

### Sheet: Sheet1
Sample_ID	ShortName_SampleSpecimen_ID	Sample_ID_1	Genus	Species	Species_corrected	Subspecies	Sample Country	Country_code	SeqOwl_DataBase_code	General_Location	Decimal_Lat	Decimal_Long	Other_Lat	Other_Long	Sampling_Year	Museum_Name	Total Read Count	Mapped Read Count	mean_DepthCoverage	IsInFinalSet
T.nov.cas.AU_1970.2.0035	T.nov.cas.AU_F289_UNL_174002_P001_WA02_i5-510_i7-98_S2428	1970.2.0035	Tyto	novaehollandiae	novaehollandiae	castanops	Australia	AU	AU	Tasmania	-41.52615	146.89443	-41.52615	146.89443	1969	Queen_Victoria_Museum_Launceston	51,315,840	45,147,470	4.462	No
T.nov.cas.AU_1979.2.0306	T.nov.cas.AU_F289_UNL_174002_P001_WA03_i5-510_i7-99_S2400	1979.2.0306	Tyto	novaehollandiae	novaehollandiae	castanops	Australia	AU	AU	Tasmania	-41.15748	146.17288	-41.15748	146.17288	1979	Queen_Victoria_Museum_Launceston	62,072,033	51,371,515	4.4094	No
T.nov.cas.AU_1979.2.0307	T.nov.cas.AU_F289_UNL_174002_P001_WA06_i5-510_i7-102_S2431	1979.2.0307	Tyto	novaehollandiae	novaehollandiae	castanops	Australia	AU	AU	Tasmania	-41.52609	146.83394	-41.52609	146.83394	1979	Queen_Victoria_Museum_Launceston	82,709,448	66,237,280	7.2749	Yes
T.nov.cas.AU_1981.2.0472	T.nov.cas.AU_F289_UNL_174002_P001_WA01_i5-510_i7-97_S2399	1981.2.0472	Tyto	novaehollandiae	novaehollandiae	castanops	Australia	AU	AU	Tasmania	-42.73581	147.43709	-42.73581	147.43709	1981	Queen_Victoria_Museum_Launceston	43,034,556	38,312,991	3.8301	No
T.nov.cas.AU_1983.2.0251	T.nov.cas.AU_F289_UNL_174002_P001_WA05_i5-510_i7-101_S2430	1983.2.0251	Tyto	novaehollandiae	novaehollandiae	castanops	Australia	AU	AU	Tasmania	-41.56666667	147.25	-41.56666667	147.25	1983	Queen_Victoria_Museum_Launceston	67,862,601	55,450,673	5.7609	Yes
T.nov.cas.AU_1983.2.0402	T.nov.cas.AU_F289_UNL_174002_P001_WA04_i5-510_i7-100_S2429	1983.2.0402	Tyto	novaehollandiae	novaehollandiae	castanops	Australia	AU	AU	Tasmania	-41.395156	147.083917	-41.395156	147.083917	1983	Queen_Victoria_Museum_Launceston	55,425,366	48,309,534	4.9887	Yes
T.nov.cas.AU_1984.2.0184	T.nov.cas.AU_F289_UNL_174002_P001_WF01_i5-510_i7-157_S2472	1984.2.0184	Tyto	novaehollandiae	novaehollandiae	castanops	Australia	AU	AU	Tasmania	-41.31584	147.050241	-41.31584	147.050241	1984	Queen_Victoria_Museum_Launceston	43,094,864	35,141,755	4.2548	Yes
T.nov.cas.AU_1984.2.0189	T.nov.cas.AU_F289_UNL_174002_P004_WA05_i5-513_i7-101_S2577	1984.2.0189	Tyto	novaehollandiae	novaehollandiae	castanops	Australia	AU	AU	Tasmania	-41.638802	147.969061	-41.638802	147.969061	1984	Queen_Victoria_Museum_Launceston	43,073,311	39,099,147	2.4027	No
T.nov.cas.AU_1994.2.0019	T.nov.cas.AU_F289_UNL_174002_P001_WE11_i5-510_i7-155_S2470	1994.2.0019	Tyto	novaehollandiae	novaehollandiae	castanops	Australia	AU	AU	Tasmania	-41.47284	148.251568	-41.47284	148.251568	1994	Queen_Victoria_Museum_Launceston	53,544,580	46,104,673	5.6891	Yes
T.nov.cas.AU_25753	T.nov.cas.AU_F289_UNL_174002_P002_WG04_i5-511_i7-172_S2528	25753	Tyto	novaehollandiae	novaehollandiae	castanops	Australia	AU	AU	Tasmania	-43.100981	147.752297	-43.100981	147.752297	NA	Academy_of_Natural_Sciences_of_Philadelphia	6,858,802	6,262,399	0.6872	No
T.nov.cas.AU_B32442	T.nov.cas.AU_F289_F321_UNL_174002_P003_WB04_i5-512_i7-112_S2555	B32442	Tyto	novaehollandiae	novaehollandiae	castanops	Australia	AU	AU	Tasmania	-42.78333333	147.0666667	-42.78333333	147.0666667	NA	ANWC_Canberra	92,191,327	84,777,064	11.1571	Yes
T.nov.cas.AU_B32465	T.nov.cas.AU_F289_UNL_174002_P003_WC09_i5-512_i7-129_S2568	B32465	Tyto	novaehollandiae	novaehollandiae	castanops	Australia	AU	AU	Tasmania	-42.8	147.6333333	-42.8	147.6333333	NA	ANWC_Canberra	75,524,745	64,630,955	8.565	Yes
T.nov.cas.AU_B32473	T.nov.cas.AU_F289_UNL_174002_P003_WB07_i5-512_i7-115_S2557	B32473	Tyto	novaehollandiae	novaehollandiae	castanops	Australia	AU	AU	Tasmania	-42.98333333	147.3	-42.98333333	147.3	1991	ANWC_Canberra	74,349,552	69,736,167	9.2654	Yes
T.nov.cas.AU_B32474	T.nov.cas.AU_F289_F321_UNL_174002_P003_WA09_i5-512_i7-105_S2548	B32474	Tyto	novaehollandiae	novaehollandiae	castanops	Australia	AU	AU	Tasmania	-41.6	147.1333333	-41.6	147.1333333	1991	ANWC_Canberra	76,986,756	71,292,922	9.5628	Yes
T.nov.cas.AU_B34493	T.nov.cas.AU_F289_UNL_174002_P002_WE11_i5-511_i7-155_S2516	B34493	Tyto	novaehollandiae	novaehollandiae	castanops	Australia	AU	AU	Tasmania	-41.28333333	146.5	-41.28333333	146.5	2001	ANWC_Canberra	90,741,764	82,205,981	10.0597	Yes
T.nov.cas.AU_Freezer_4-7410	T.nov.cas.AU_F289_UNL_174002_P001_WD05_i5-510_i7-137_S2404	Freezer_4-7410	Tyto	novaehollandiae	novaehollandiae	castanops	Australia	AU	AU	Tasmania	-41.437218	147.13643	-41.437218	147.13643	NA	Queen_Victoria_Museum_Launceston	27,398,057	26,024,053	2.5737	No
T.nov.cas.AU_Freezer5.7409	T.nov.cas.AU_F289_F321_UNL_174002_P002_WA03_i5-511_i7-99_S2481	Freezer5.7409	Tyto	novaehollandiae	novaehollandiae	castanops	Australia	AU	AU	Tasmania	-41.56666667	147.25	-41.56666667	147.25	NA	Queen_Victoria_Museum_Launceston	105,222,814	96,516,613	12.2378	Yes
T.nov.cas.AU_B31681	T.nov.nov.AU_F289_UNL_174002_P003_WB05_i5-512_i7-113_S2424	B31681	Tyto	novaehollandiae	novaehollandiae	castanops	Australia	AU	AU	Tasmania	-41.3	146.9666667	-41.3	146.9666667	1999	ANWC_Canberra	74,563,879	68,267,802	9.0246	Yes
T.nov.nov.AU_B20044	T.nov.nov.AU_F289_UNL_174002_P001_WC04_i5-510_i7-124_S2446	B20044	Tyto	novaehollandiae	novaehollandiae	novaehollandiae	Australia	AU	AU	Victoria	-37.75	148.18	-37.75	148.18	1991	Museum_Victoria_Melbourne	58,138,017	48,100,098	5.8731	Yes
T.nov.nov.AU_B29955	T.nov.nov.AU_F289_UNL_174002_P002_WE12_i5-511_i7-156_S2517	B29955	Tyto	novaehollandiae	novaehollandiae	novaehollandiae	Australia	AU	AU	New_South_Wales	-36.54444444	149.825	-36.54444444	149.825	2002	ANWC_Canberra	78,971,489	72,218,829	8.8888	Yes
T.nov.nov.AU_B34489	T.nov.nov.AU_F289_UNL_174002_P005_WC12_i5-514_i7-132_S2630	B34489	Tyto	novaehollandiae	novaehollandiae	novaehollandiae	Australia	AU	AU	Western_Australia	-35	117.9	-35	117.9	NA	ANWC_Canberra	69,046,258	64,441,511	8.3463	Yes
T.nov.nov.AU_B34668	T.nov.nov.AU_F289_UNL_174002_P003_WA10_i5-512_i7-106_S2549	B34668	Tyto	novaehollandiae	novaehollandiae	novaehollandiae	Australia	AU	AU	Western_Australia	-35	117.85	-35	117.85	2006	ANWC_Canberra	83,933,278	76,054,065	10.1885	Yes
T.nov.nov.AU_B34851	T.nov.nov.AU_F289_F321_UNL_174002_P002_WE10_i5-511_i7-154_S2515	B34851	Tyto	novaehollandiae	novaehollandiae	novaehollandiae	Australia	AU	AU	New_South_Wales	-31.55	159.0667	-31.55	159.0667	2006	ANWC_Canberra	87,723,261	79,578,869	9.9123	No
T.nov.nov.AU_Z22315	T.nov.nov.AU_F289_UNL_174002_P001_WC02_i5-510_i7-122_S2445	Z22315	Tyto	novaehollandiae	novaehollandiae	novaehollandiae	Australia	AU	AU	Victoria	-37.73	148.17	-37.73	148.17	1997	Museum_Victoria_Melbourne	23,579,368	22,328,726	2.7746	No
T.nov.nov.AU_Z28359	T.nov.nov.AU_F289_UNL_174002_P005_WB08_i5-514_i7-116_S2614	Z28359	Tyto	novaehollandiae	novaehollandiae	novaehollandiae	Australia	AU	AU	Western_Australia	-31.89406	115.9595	-31.89406	115.9595	2003	Museum_Victoria_Melbourne	92,908,498	79,720,519	9.237	Yes
T.nov.nov.AU_Z34960	T.nov.nov.AU_F289_UNL_174002_P001_WC03_i5-510_i7-123_S2403	Z34960	Tyto	novaehollandiae	novaehollandiae	novaehollandiae	Australia	AU	AU	Victoria	-37.362559	148.10038	-37.362559	148.10038	NA	Museum_Victoria_Melbourne	35,756,334	29,174,554	2.8269	No
T.nov.nov.AU_Z62471	T.nov.nov.AU_F289_F321_UNL_174002_P002_WD03_i5-511_i7-135_S2503	Z62471	Tyto	novaehollandiae	novaehollandiae	novaehollandiae	Australia	AU	AU	Victoria	NA	NA	-37.729967	148.467257	NA	Museum_Victoria_Melbourne	102,927,494	92,026,724	11.9787	Yes
T.nov.nov.AU_Z62453_B35097	T.nov.nov.AU_F289_F321_UNL_174002_P005_WB10_i5-514_i7-118_S2616	Z62453	Tyto	novaehollandiae	novaehollandiae	novaehollandiae	Australia	AU	AU	Victoria	NA	NA	-37.792381	147.860274	NA	Museum_Victoria_Melbourne	147,518,477	130,135,882	15.6115	Yes
T.nov.nov.AU_B32173_Z51636	T.nov.nov.AU_F289_UNL_174002_P001_WC05_i5-510_i7-125_S2447	B32173	Tyto	novaehollandiae	novaehollandiae	novaehollandiae	Australia	AU	AU	New_South_Wales	-36.37	150.07	-36.37	150.07	2006	Museum_Victoria_Melbourne	158,696,293	122,002,653	14.6639	Yes
T.nov.nov.AU_Z28320_B34465	T.nov.nov.AU_F289_UNL_174002_P005_WB07_i5-514_i7-115_S2613	Z28320	Tyto	novaehollandiae	novaehollandiae	novaehollandiae	Australia	AU	AU	Victoria	-37.73	148.08	-37.73	148.08	2002	Museum_Victoria_Melbourne	184,566,651	163,447,694	20.8747	Yes
